# SmProt: A Reliable Repository with Comprehensive Annotation of Small Proteins Identified from Ribosome Profiling

**DOI:** 10.1101/2021.04.29.441405

**Authors:** Yanyan Li, Honghong Zhou, Xiaomin Chen, Yu Zheng, Quan Kang, Di Hao, Lili Zhang, Tingrui Song, Huaxia Luo, Yajing Hao, Yiwen Chen, Runsheng Chen, Peng Zhang, Shunmin He

## Abstract

Small proteins specifically refer to proteins consisting of less than 100 amino acids translated from small open reading frames (sORFs), which were usually missed in previous genome annotation. The significance of small proteins has been revealed in current years, along with the discovery of their diverse functions. However, systematic annotation of small proteins is still insufficient. SmProt was specially developed to provide valuable information on small proteins for scientific community. Here we present the update of SmProt, which emphasizes reliability of translated sORFs, genetic variants in translated sORFs, disease-specific sORFs translation events or sequences, and significantly increased data volume. More components such as non-AUG translation initiation, function, and new sources are also included. SmProt incorporated 638,958 unique small proteins curated from 3,165,229 primary records, which were computationally predicted from 419 ribosome profiling (Ribo-seq) datasets and collected from the literature and other sources originating from 370 cell lines or tissues in 8 species (*Homo sapiens*, *Mus musculus*, *Rattus norvegicus*, *Drosophila melanogaster*, *Danio rerio*, *Saccharomyces cerevisiae*, *Caenorhabditis elegans*, and *Escherichia coli*). In addition, small protein families identified from human microbiomes were collected. All datasets in SmProt are free to access, and available for browse, search, and bulk downloads at http://bigdata.ibp.ac.cn/SmProt/.
