## Supplementary Table S1 for "SmProt: A Reliable Repository with Comprehensive Annotation of Small Proteins Identified from Ribosome Profiling"

### Sheet: Human
Table S1. Information of ribosome profiling datasets analyzed in SmProt
PMID	Accession	SourceID mark		Bio-source	Treatment	Phenotype	GSM ID	SRX ID	SRR ID
28510592	GSE74365	GSE74365_alt		Cystic Fibrosis Bronchial Epithelial cells	CHX+Harr	Cystic Fibrosis	GSM1918965	SRX1384374	SRR2818787
							GSM1918969	SRX1384378	SRR2818791
31109297	GSE75947	SRR2991181_alt	SRR2991181	SH-SY5Y neuroblastoma cells	CHX	neuroblastoma	GSM1970518	SRX1478977	SRR2991181
27655340	GSE78960	SRR3208885_alt	SRR3208885	ES cell-derived neurons TSC2+/+	CHX	WT	GSM2082537	SRX1617568	SRR3208885
		SRR3208921_alt	SRR3208921	ES cell-derived neurons TSC2-/-	CHX	Tuberous sclerosis complex	GSM2082573	SRX1617604	SRR3208921
27406171	GSE79804	SRR3317843_alt	SRR3317843	U2OS cells	CHX	osteosarcoma	GSM2103080	SRX1672232	SRR3317843
29529302	GSE81802	GSE81802_alt		CD19+ B cells	Harr	transformed by: EBV strain B95-8	GSM2175737	SRX1794852	SRR3575897
									SRR3575898
27681415	GSE85864	SRR4045276_alt	SRR4045276	Meg01 cells	CHX	Philadelphia (Ph1) chromosome-positive chronic myelogenous leukemia	GSM2285909	SRX2036169	SRR4045276
		SRR4045277_alt	SRR4045277	platelet-like particles	CHX	WT	GSM2285910	SRX2036170	SRR4045277
29551269	GSE89183	GSE89183_alt	GSE89183	CD34+ hematopoietic cells-Erythroid	CHX	WT	GSM2360179	SRX2268408	SRR4450331
							GSM2360180	SRX2268409	SRR4450332
	GSE90469	SRR5047770_alt	SRR5047770	iPSC-differentiated dopamine neurons	CHX	Parkinson's Disease	GSM2402496	SRX2370254	SRR5047770
						Parkinson's Disease	GSM2402497	SRX2370255	SRR5047771
						Parkinson's Disease	GSM2402498	SRX2370256	SRR5047772
28323820	GSE94454	GSE94454_alt	GSE94454	Huh7	CHX	hepatoma	GSM2476003	SRX2536409	SRR5227294
						hepatoma	GSM2476004	SRX2536410	SRR5227295
						hepatoma	GSM2476005	SRX2536411	SRR5227296
29186125	GSE94613	GSE94613_1_alt	GSE94613_1	leukemia cell line MOLM13	CHX	acute myeloid leukemia	GSM2481052	SRX2545979	SRR5239050
						acute myeloid leukemia			SRR5239051
						acute myeloid leukemia			SRR5239052
		GSE94613_2_alt	GSE94613_2	leukemia cell line MOLM13	CHX	acute myeloid leukemia	GSM2481053	SRX2545980	SRR5239056
						acute myeloid leukemia			SRR5239057
						acute myeloid leukemia			SRR5239058
28388414	GSE96714	SRR5350740_alt	SRR5350740	MCF7	CHX	breast adenocarcinoma	GSM2538884	SRX2647162	SRR5350740
28388414	GSE96716	SRR5350744_alt	SRR5350744	PC9	CHX	NSCLC	GSM2538903	SRX2647166	SRR5350744
		SRR5350745_alt	SRR5350745	H1933	CHX	NSCLC	GSM2538904	SRX2647167	SRR5350745
28520920	GSE97140	GSE97140_alt	GSE97140	Flp-In T-REx-293	CHX	WT	GSM2552194	SRX2677574	SRR5382423
						WT	GSM2552195	SRX2677575	SRR5382424
29950183	GSE71808	SRR5512738_alt	SRR5512738	GM19147-Lymphoblastoid Cell Line	RPHMR12126	WT	GSM2601312	SRX2786689	SRR5512738
29696588	GSE103308	GSE103308_alt	GSE103308	RD-muscle	CHX	WT	GSM2760247	SRX3146514	SRR5990809
						WT			SRR5990810
						WT			SRR5990811
30143613	GSE104033	GSE104033_alt	GSE104033	HAP-1 cells	CHX	chronic myeloid leukemia	GSM2788007	SRX3200272	SRR6053333
						chronic myeloid leukemia	GSM2788008	SRX3200273	SRR6053334
30102689	GSE111866	SRR6838651_alt	SRR6838651	MCF7	CHX	breast adenocarcinoma	GSM3042964	SRX3794516	SRR6838651
30089253	GSE114794	SRR7207252_alt	SRR7207252	MCF10A-ER-Src	CHX	breast adenocarcinoma	GSM3150265	SRX4116237	SRR7207252
31109297	GSE119615	GSE119615_1_alt		Non-differentiated SH-SY5Y cells	CHX	neuroblastoma	GSM3378857	SRX4650723	SRR7798882
						neuroblastoma	GSM3378858	SRX4650724	SRR7798883
					HARR	neuroblastoma	GSM3378859	SRX4650725	SRR7798884
						neuroblastoma	GSM3378860	SRX4650726	SRR7798885
		GSE119615_2_alt		RA-differentiated SH-SY5Y cells	CHX	neuroblastoma	GSM3378861	SRX4650727	SRR7798886
						neuroblastoma	GSM3378862	SRX4650728	SRR7798887
					HARR	neuroblastoma	GSM3378863	SRX4650729	SRR7798888
						neuroblastoma	GSM3378864	SRX4650730	SRR7798889
31167946	GSE129869	GSE129869_alt	GSE129869	Foreskin Fibroblasts	CHX	WT	GSM3723750	SRX5693006	SRR8907185
						WT	GSM3723751	SRX5693007	SRR8907186
						WT	GSM3723752	SRX5693008	SRR8907187
30707697	GSE123564	GSE123564_1_alt	GSE123564_1	Skin fibroblasts	CHX	WT	GSM3507221	SRX5124100	SRR8310196
						WT	GSM3507222	SRX5124101	SRR8310197
						WT	GSM3507226	SRX5124105	SRR8310201
						WT	GSM3507227	SRX5124106	SRR8310202
		GSE123564_2_alt	GSE123564_2	Skin fibroblasts: Hbs1L-deficient	CHX	facial dysmorphism, growth restriction and retinal deposits	GSM3507223	SRX5124102	SRR8310198
						facial dysmorphism, growth restriction and retinal deposits	GSM3507224	SRX5124103	SRR8310199
						facial dysmorphism, growth restriction and retinal deposits	GSM3507225	SRX5124104	SRR8310200
						facial dysmorphism, growth restriction and retinal deposits	GSM3507228	SRX5124107	SRR8310203
						facial dysmorphism, growth restriction and retinal deposits	GSM3507229	SRX5124108	SRR8310204
						facial dysmorphism, growth restriction and retinal deposits	GSM3507230	SRX5124109	SRR8310205
30673779	GSE114636	GSE114636_1_alt		A549	CHX	lung adenocarcinoma epithelial	GSM3146275	SRX4099345	SRR7182546
					LTM	lung adenocarcinoma epithelial	GSM3146279	SRX4099349	SRR7182550
		GSE114636_2_alt		A549	CHX	lung adenocarcinoma epithelial infected with influenza virus	GSM3146277	SRX4099347	SRR7182548
					LTM	lung adenocarcinoma epithelial infected with influenza virus	GSM3146281	SRX4099351	SRR7182552
30591072	GSE105082	GSE105082_alt	GSE105082	HELA	CHX	cervical cancer	GSM2817679	SRX3292088	SRR6181538
						cervical cancer			SRR6181539
						cervical cancer	GSM2817680	SRX3292089	SRR6181540
						cervical cancer			SRR6181541
28981728	GSE102786	GSE102786_alt		HEK293	CHX	WT	GSM2746367	SRX3101964	SRR5943474
				HEK293	LTM	WT	GSM2746371	SRX3101968	SRR5943478
28460002	GSE83493	GSE83493_alt	GSE83493	HeLa S3	CHX	cervical cancer	GSM2204389	SRX1853578	SRR3680966
						cervical cancer	GSM2204390	SRX1853579	SRR3680967
						cervical cancer	GSM2204391	SRX1853580	SRR3680968
						cervical cancer	GSM2204392	SRX1853581	SRR3680969
25510491	GSE58207	GSE58207_alt		HCT116	CHX	colorectal carcinoma	GSM1403307	SRX569214	SRR1333393
					LTM	colorectal carcinoma	GSM1403308	SRX569215	SRR1333394
23594524	GSE45833	GSE45833_1_alt	GSE45833_1	BJ cells	CHX	Proliferation	GSM1047584	SRX207945	SRR627620
						Proliferation	GSM1047585	SRX207946	SRR627621
		GSE45833_2_alt	GSE45833_2	BJ cells	CHX	Quiescence	GSM1047586	SRX207947	SRR627622
						Quiescence	GSM1047587	SRX207948	SRR627623
		GSE45833_3_alt	GSE45833_3	BJ cells	CHX	pre-senescence	GSM1047588	SRX207949	SRR627624
		GSE45833_4_alt	GSE45833_4	BJ cells	CHX	Proliferation	GSM1047589	SRX207950	SRR627625
		GSE45833_5_alt	GSE45833_5	BJ cells	CHX	Senescence	GSM1047590	SRX207951	SRR627626
		GSE45833_6_alt	GSE45833_6	BJ cells	CHX	Transformed	GSM1047591	SRX207952	SRR627627
23594524	GSE45785	GSE45785_1_alt	GSE45785_1	BJ cells	CHX	WT	GSM1115204	SRX260245	SRR810100
		GSE45785_2_alt	GSE45785_2	BJ cells	CHX	skin cancer	GSM1115207	SRX260246	SRR810101
		GSE45785_3_alt	GSE45785_3	BJ cells	CHX	skin cancer	GSM1115210	SRX260247	SRR810102
		GSE45785_4_alt	GSE45785_4	BJ cells	CHX	skin cancer	GSM1115213	SRX260248	SRR810103
		GSE45785_5_alt	GSE45785_5	BJ cells	CHX	skin cancer	GSM1115216	SRX260249	SRR810104
25719440	GSE65778	GSE65778_alt	GSE65778	HEK293T	CHX	WT	GSM1606107	SRX870804	SRR1795425
						WT			SRR1795426
						WT	GSM1606108	SRX870805	SRR1795427
						WT			SRR1795428
22927429		SRR964946_alt		HEK293	Har	WT		SRX344414	SRR964946
		SRR618770,618771,618772,618773_alt		HEK293	CHX	WT		SRX172315	SRR618770
				HEK293	LTM	WT		SRX172360	SRR618772
				HEK293	CHX	WT		SRX172361	SRR618771
				HEK293	LTM	WT		SRX172392	SRR618773

### Sheet: Mouse
Table S1. Information of ribosome profiling datasets analyzed in SmProt
PMID	Accession	SourceID mark		Bio-source	Treatment	Phenotype	GSM ID	SRX ID	SRR ID
29576526	GSE103667	GSE103667_alt	GSE103667	NIH3T3	CHX	WT	GSM2778762	SRX3174704	SRR6023964
							GSM2778763	SRX3174705	SRR6023965
27899360	GSE83823	GSE83823_alt	GSE83823	C57BL/6-fetal liver-Erythroid progenitors	CHX	WT	GSM2219142	SRX1883485	SRR3726644
24974721	GSE60930	GSE60930_alt	GSE60930	macrophages-RAW 264	CHX	WT	GSM2054396	SRX1559779	SRR3143646
							GSM2054397	SRX1559780	SRR3143647
27034466	GSE71333	GSE71333_alt	GSE71333	C57BL/6-Spontaneously Immortalized Keratinocyte	CHX	pathologic cellular proliferation	GSM1832719	SRX1117786	SRR2126510
							GSM1832720	SRX1117787	SRR2126511
							GSM1832721	SRX1117788	SRR2126512
26845575	GSE69699	GSE69699_alt	GSE69699	C57BL/6-gastrocnemius	CHX	WT	GSM1707652	SRX1054425	SRR2057646
							GSM1707653	SRX1054426	SRR2057647
28383283	GSE89184	GSE89184_1_alt	GSE89184_1	C57Bl/6J-Bone Marrow Macrophages	CHX	WT	GSM2360198	SRX2268427	SRR4450351
		GSE89184_2_alt	GSE89184_2	C57Bl/6J-Bone Marrow Macrophages	CHX	WT	GSM2360213	SRX2268442	SRR4450366
28241004	GSE83684	GSE83684_alt	GSE83684	C57BL/6-follicular B cells	CHX	WT	GSM2212597	SRX1873948	SRR3714525
							GSM2212598	SRX1873949	SRR3714526
							GSM2212599	SRX1873950	SRR3714527
29643507	GSE94385	GSE94385_alt	GSE94385	primary epidermis cell	CHX	WT	GSM2474471	SRX2532238	SRR5223061
							GSM2474472	SRX2532239	SRR5223062
29925953	GSE111891	GSE111891_alt	GSE111891	B16 melanoma cell line	CHX	melanoma	GSM3043640	SRX3797431	SRR6841604
							GSM3043641	SRX3797432	SRR6841605
							GSM3043642	SRX3797433	SRR6841606
28615380	GSE99585	GSE99585_alt	GSE99585	C57BL/6-Quadriceps muscle	CHX	WT	GSM2648077	SRX2879234	SRR5640835
						WT	GSM2648078	SRX2879235	SRR5640836
28792938	GSE100048	GSE100048_alt	GSE100048	C57BL/6-CD4+ T cells	CHX	WT	GSM2678053	SRX2943749	SRR5736000
						WT	GSM2678054	SRX2943750	SRR5736001
28622766	GSE81283	GSE81283_1_alt	GSE81283_1	C57BL/6JRj- kidney	CHX	WT	GSM2149102	SRX1754774	SRR3494961
						WT	GSM2149103	SRX1754775	SRR3494963
		GSE81283_2_alt	GSE81283_2		CHX	WT	GSM2149122	SRX1754794	SRR3495000
		GSE81283_3_alt	GSE81283_3		CHX	WT	GSM2149117	SRX1754789	SRR3494990
28077873	GSE83332	GSE83332_alt	GSE83332	back skins epidermis: R26-Sox2-IRES-eGFP fl/+	CHX	cutaneous squamous carcinoma	GSM2199581	SRX1844153	SRR3665647
28003464	GSE89011	GSE89011_alt	GSE89011	RF8 - embryonic stem cell	CHX	WT	GSM2357212	SRX2255510	SRR4436398
							GSM2357214	SRX2255512	SRR4436400
27306184	GSE72066	GSE72066_alt	GSE72066	C57BL/6 skin papilloma	CHX	mouse skin squamous tumours	GSM1854031	SRX1149703	SRR2163140
						mouse skin squamous tumours	GSM1854032	SRX1149704	SRR2163141
25063675	GSE50983	GSE50983_alt	GSE50983	129SvJae-testis	CHX	WT	GSM1234248	SRX352912	SRR989509
							GSM1234252	SRX352916	SRR989513
31186416	GSE106529	GSE106529_1_alt	GSE106529_1	lymphoid Ba/F3 cells RPL10 R98S clone	CHX	T-cell acute lymphoblastic leukemia	GSM2840012	SRX3362051	SRR6255560
				lymphoid Ba/F3 cells RPL10 R98S clone	CHX	T-cell acute lymphoblastic leukemia		SRX3362051	SRR6255561
				lymphoid Ba/F3 cells RPL10 R98S clone	CHX	T-cell acute lymphoblastic leukemia		SRX3362051	SRR6255562
				lymphoid Ba/F3 cells RPL10 R98S clone	CHX	T-cell acute lymphoblastic leukemia	GSM2840013	SRX3362052	SRR6255563
				lymphoid Ba/F3 cells RPL10 R98S clone	CHX	T-cell acute lymphoblastic leukemia		SRX3362052	SRR6255564
				lymphoid Ba/F3 cells RPL10 R98S clone	CHX	T-cell acute lymphoblastic leukemia		SRX3362052	SRR6255565
				lymphoid Ba/F3 cells RPL10 R98S clone	CHX	T-cell acute lymphoblastic leukemia	GSM2840014	SRX3362053	SRR6255566
				lymphoid Ba/F3 cells RPL10 R98S clone	CHX	T-cell acute lymphoblastic leukemia		SRX3362053	SRR6255567
				lymphoid Ba/F3 cells RPL10 R98S clone	CHX	T-cell acute lymphoblastic leukemia		SRX3362053	SRR6255568
		GSE106529_2_alt	GSE106529_2	lymphoid Ba/F3 cells RPL10 WT clone	CHX	WT	GSM2840015	SRX3362054	SRR6255569
				lymphoid Ba/F3 cells RPL10 WT clone	CHX	WT		SRX3362054	SRR6255570
				lymphoid Ba/F3 cells RPL10 WT clone	CHX	WT		SRX3362054	SRR6255571
				lymphoid Ba/F3 cells RPL10 WT clone	CHX	WT	GSM2840016	SRX3362055	SRR6255572
				lymphoid Ba/F3 cells RPL10 WT clone	CHX	WT		SRX3362055	SRR6255573
				lymphoid Ba/F3 cells RPL10 WT clone	CHX	WT		SRX3362055	SRR6255574
				lymphoid Ba/F3 cells RPL10 WT clone	CHX	WT	GSM2840017	SRX3362056	SRR6255575
				lymphoid Ba/F3 cells RPL10 WT clone	CHX	WT		SRX3362056	SRR6255576
				lymphoid Ba/F3 cells RPL10 WT clone	CHX	WT		SRX3362056	SRR6255577
30643286	GSE105147	GSE105147_1_alt	GSE105147_1	C57BL/6	CHX	WT	GSM2823256	SRX3299686	SRR6189657
							GSM2823257	SRX3299687	SRR6189658
							GSM2823258	SRX3299688	SRR6189659
		GSE105147_2_alt	GSE105147_2	C57BL/6 - specific expression of LSL-KRAS(G12D)	CHX	liver tumour	GSM2823261	SRX3299691	SRR6189662
							GSM2823262	SRX3299692	SRR6189663
		GSE105147_3_alt	GSE105147_3	C57BL/6 - specific expression of MYC(Tg); KRAS(G12D)	CHX	liver tumour	GSM2823265	SRX3299695	SRR6189666
							GSM2823266	SRX3299696	SRR6189667
30355487	GSE102354	GSE102354_alt	GSE102354	Heterozygos Taiwanese mice (Smn+/-; SMN2tg/0) brain	CHX	WT	GSM2735372	SRX3070404	SRR5908900
							GSM2735373	SRX3070405	SRR5908901
31033440	GSE119365	GSE119365_1		C57BL/6 Primary basophilic erythroblasts	CHX+HARR	WT	GSM3371790	SRX4633100	SRR7777908
					CHX+HARR	WT	GSM3371791	SRX4633101	SRR7777909
		GSE119365_2			CHX+HARR	WT, Iron deficiency	GSM3371792	SRX4633102	SRR7777910
							GSM3371793	SRX4633103	SRR7777911
30420357	GSE116983	GSE116983_alt	GSE116983	Mouse embryonic fibroblasts	CHX+HARR	WT	GSM3266818	SRX4383840	SRR7513745
							GSM3266819	SRX4383841	SRR7513746
30349096	GSE106386	GSE106386_alt	GSE106386	ES cell derived neurons E14Tg2A.4	CHX	WT	GSM2836997	SRX3347544	SRR6240171
29429926	GSE102659	GSE102659_1_alt	GSE102659_1	C57BL/6 liver	CHX	normal	GSM2742565	SRX3093823	SRR5933683
		GSE102659_2_alt	GSE102659_2	C57BL/6 liver	CHX	fasting	GSM2742567	SRX3093825	SRR5933685
28798045	GSE95415	GSE95415_alt	GSE95415	C57BL/6 8 weeks duodenum	CHX	fasting	GSM2510300	SRX2594148	SRR5291505
							GSM2510301	SRX2594149	SRR5291506
							GSM2510302	SRX2594150	SRR5291507
	GSE99787	GSE99787_1_alt	GSE99787_1	C57BL/6 BMDM	CHX	WT	GSM2652244	SRX2893677	SRR5657127
							GSM2652245	SRX2893678	SRR5657128
		GSE99787_2_alt	GSE99787_2	C57BL/6 BMDM treated with LPS for 1hr	CHX	inflammatory response	GSM2652246	SRX2893679	SRR5657129
							GSM2652247	SRX2893680	SRR5657130
		GSE99787_3_alt	GSE99787_3	C57BL/6 BMDM treated with LPS for 2hrs	CHX	inflammatory response	GSM2652248	SRX2893681	SRR5657131
							GSM2652249	SRX2893682	SRR5657132
		GSE99787_4_alt	GSE99787_4	C57BL/6 BMDM treated with LPS for 4hrs	CHX	inflammatory response	GSM2652250	SRX2893683	SRR5657133
							GSM2652251	SRX2893684	SRR5657134
		GSE99787_5_alt	GSE99787_5	C57BL/6 BMDM treated with LPS for 6hrs	CHX	inflammatory response	GSM2652252	SRX2893685	SRR5657135
							GSM2652253	SRX2893686	SRR5657136
27956496	GSE84112	GSE84112_1_alt	GSE84112_1	ROSA26mT / mG 5-8 weeks liver	CHX	WT	GSM2227367	SRX1900388	SRR3746512
							GSM2227368	SRX1900389	SRR3746513
		GSE84112_2_alt	GSE84112_2		CHX	WT	GSM2227371	SRX1900392	SRR3746516
							GSM2227372	SRX1900393	SRR3746517
							GSM2227373	SRX1900394	SRR3746518
25745177	GSE59793	GSE59793_alt	GSE59793	C57BL/6J BMDCs	CHX	WT	GSM1554684	SRX769407	SRR1664359
							GSM1554685	SRX769408	SRR1664360
25263593	GSE60426	GSE60426_alt	GSE60426	C57BL/6 primary liver	CHX	WT	GSM1479602	SRX680708	SRR1551169
									SRR1593031
25122893	GSE51424	GSE51424_alt	GSE51424	brain	CHX	WT	GSM1245214	SRX365484	SRR1013472
							GSM1245215	SRX365485	SRR1013473
							GSM1245216	SRX365486	SRR1013474
20703300	GSE22004	GSE22004_alt	GSE22004	C57BL/6 Neutrophils cultured from bone marrow	CHX	WT	GSM546987	SRX026871	SRR065774
									SRR065775
25159147	GSE60095	GSE60095_alt	GSE60095	ES cell	CHX	WT	GSM1464901	SRX669414	SRR1536296
									SRR1536297
									SRR1536298
25380226	GSE58423	GSE58423_alt	GSE58423	NSCs	developmental stage: E12.5；time point: 48 hours；treatment: no 4-OHT		GSM1410672	SRX591770	SRR1382096
22927429		SRR618774,618775		MEF cells	CHX	WT		SRX172393	SRR618774
					LTM			SRX172394	SRR618775

### Sheet: Yeast
Table S1. Information of ribosome profiling datasets analyzed in SmProt
PMID	Accession	SourceID mark		Bio-source	Treatment	Phenotype	GSM ID	SRX ID	SRR ID
28228255	GSE85198	GSE85198_alt	GSE85198	BY4741	CHX	WT	GSM2260106	SRX2000624	SRR4000288
							GSM2260107	SRX2000625	SRR4000289
							GSM2260108	SRX2000626	SRR4000290
27668839	GSE86482	GSE86482_alt	GSE86482	W303	CHX	WT	GSM2303102	SRX2140578	SRR4175351
									SRR4175352
									SRR4175353
									SRR4175354
27117520	GSE61753	GSE61753_alt	GSE61753	YWG25	CHX	WT	GSM1513381	SRX710236	SRR1585892
							GSM1513382	SRX710237	SRR1585893
29198561	GSE100626	GSE100626_alt	GSE100626	BY4741	CHX	WT	GSM2689477	SRX2965777	SRR5766382
							GSM2689482	SRX2965782	SRR5766387
30208026	GSE109343	GSE109343_alt	GSE109343	Sigma1278b Strain F1950	CHX	WT	GSM3185739	SRX4194165	SRR7291413
							GSM3185740	SRX4194166	SRR7291414
29997263	GSE102837	GSE102837_alt	GSE102837	yJC2229	CHX	WT	GSM2747049	SRX3104195	SRR5945809
29206102	GSE108334	GSE108334_alt	GSE108334	PMY30	CHX	WT	GSM2895474	SRX3491938	SRR6398763
28057705	GSE81932	GSE81932_alt	GSE81932	BY4743	CHX	WT	GSM2177884	SRX1801603	SRR3590722
							GSM2177885	SRX1801604	SRR3590723
							GSM2177886	SRX1801605	SRR3590724
27601676	GSE81966	GSE81966_alt	GSE81966	FJZ46-37 ℃	CHX	WT	GSM2178815	SRX1802175	SRR3591804
							GSM2178816	SRX1802176	SRR3591805
		SRR3591812_alt	SRR3591812	FJZ46-15 ℃			GSM2178823	SRX1802183	SRR3591812
30117416	GSE104506	GSE104506-1_alt	GSE104506-1	ZYH2 - 0h	CHX	young	GSM2802584	SRX3238472	SRR6125819
							GSM2802585	SRX3238473	SRR6125820
		GSE104506-2_alt	GSE104506-2	ZYH2 - 15h		old 15h	GSM2802578	SRX3238466	SRR6125813
							GSM2802579	SRX3238467	SRR6125814
		GSE104506-3_alt	GSE104506-3	ZYH2 - 30h		old 30h	GSM2802581	SRX3238469	SRR6125816
							GSM2802582	SRX3238470	SRR6125817
25056308	GSE59573	GSE59573_alt	GSE59573	strain: BY4741 primer set: Set #2	CHX	WT	GSM1439590	SRX657366	SRR1520317
					CHX		GSM1439591	SRX657367	SRR1520318
25340754	GSE55400	GSE55400_1_alt	GSE55400_1	strain: BY	CHX	WT	GSM1335348	SRX476345	SRR1177157
							GSM1335350	SRX476347	SRR1177159
		GSE55400_2_alt	GSE55400_2	strain: BY/RM	CHX		GSM1335353	SRX476350	SRR1177162
							GSM1335354	SRX476351	SRR1177163
24842990	GSE58321	GSE58321_1_alt	GSE58321_1	strain: BY4741	untreated	WT	GSM1406453	SRX581790	SRR1363412
							GSM1406454	SRX581791	SRR1363413
							GSM1406455	SRX581792	SRR1363414
		GSE58321_2_alt	GSE58321_2	strain: BY4741	CHX	WT	GSM1406456	SRX581793	SRR1363415
							GSM1406457	SRX581794	SRR1363416
		GSE58321_3_alt	GSE58321_3	strain: S288C	3-aminotriazole	WT	GSM1406461	SRX581798	SRR1363420
									SRR1363421
							GSM1406462	SRX581799	SRR1363422
									SRR1363423
24318730	GSE52119	GSE52119_alt	GSE52119	strain: GSY83	CHX 5' prior to extraction.	WT	GSM1259974	SRX332183	SRR948564
							GSM1259975	SRX332184	SRR948554
25119046	GSE56622	GSE56622_1_alt	GSE56622_1	strain: BY4741	CHX	WT	GSM1365918	SRX513393	SRR1223686
		GSE56622_2_alt	GSE56622_2	strain: EY0690	CHX	WT	GSM1365919	SRX513394	SRR1223687
									SRR1223688
24386402	GSE51164	GSE51164_1_alt	GSE51164_1	strain genotype: BY4743	CHX	WT	GSM1239959	SRX360294	SRR1002819
		GSE51164_2_alt	GSE51164_2	strain genotype: BY4743, whi3::URA3/whi3::URA3	CHX	WT	GSM1239960	SRX360295	SRR1002820
22194413	GSE34082	GSE34082_1_alt	GSE34082_1	strain: SK1	CHX	WT	GSM843749	SRX110551	SRR387873
		GSE34082_2_alt	GSE34082_2	strain: SK1	CHX	WT	GSM843750	SRX110552	SRR387874
		GSE34082_3_alt	GSE34082_3	strain: SK1	CHX	WT	GSM843751	SRX110553	SRR387875
		GSE34082_4_alt	GSE34082_4	strain: SK1	CHX	WT	GSM843752	SRX110554	SRR387876
							GSM843753	SRX110555	SRR387877
		GSE34082_5_alt	GSE34082_5	strain: SK1	CHX	WT	GSM843754	SRX110556	SRR387878
							GSM843755	SRX110557	SRR387879
		GSE34082_6_alt	GSE34082_6	strain: SK1	CHX	WT	GSM843756	SRX110558	SRR387880
							GSM843757	SRX110559	SRR387881
		GSE34082_7_alt	GSE34082_7	strain: SK1	CHX	WT	GSM843758	SRX110560	SRR387882
							GSM843759	SRX110561	SRR387883
							GSM843760	SRX110562	SRR387884

### Sheet: Rat
Table S1. Information of ribosome profiling datasets analyzed in SmProt
PMID	Accession	SourceID mark		Bio-source	Treatment	Phenotype	GSM ID	SRX ID	SRR ID
25943107	GSE60752	GSE60752_1_alt	GSE60752_1	PC12	0 minutes of oxygen and glucose deprivation	WT	GSM1487097	SRX686493	SRR1557705
						WT	GSM1487105	SRX686501	SRR1557713
		GSE60752_2_alt	GSE60752_2		20 minutes of oxygen and glucose deprivation	oxygen and glucose deprivation	GSM1487099	SRX686495	SRR1557707
						oxygen and glucose deprivation	GSM1487107	SRX686503	SRR1557715
		GSE60752_3_alt	GSE60752_3		40 minutes of oxygen and glucose deprivation	oxygen and glucose deprivation	GSM1487101	SRX686497	SRR1557709
						oxygen and glucose deprivation	GSM1487109	SRX686505	SRR1557717
		GSE60752_4_alt	GSE60752_4		60 minutes of oxygen and glucose deprivation	oxygen and glucose deprivation	GSM1487103	SRX686499	SRR1557711
						oxygen and glucose deprivation	GSM1487111	SRX686507	SRR1557719

### Sheet: Zebrafish
Table S1. Information of ribosome profiling datasets analyzed in SmProt
PMID	Accession	SourceID mark		Bio-source	Treatment	Phenotype	GSM ID	SRX ID	SRR ID
24705786;26896445	GSE53693	GSE53693_1_alt	GSE53693_1	strain: TUAB - whole embryo	RPF: Cycloheximide; RNA-seq: poly A selection		GSM1299080	SRX399799	SRR1062197
									SRR1062198
									SRR1062199
									SRR1062200
									SRR1062201
									SRR1062202
									SRR1062203
									SRR1062204
									SRR1062205
									SRR1062206
				strain: TUAB; Stage: 5hpf; separation: column	RPF: Cycloheximide;RNA-seq: poly A selection		GSM1299085	SRX399804	SRR1062243
									SRR1062244
									SRR1062245
									SRR1062246
									SRR1062247
									SRR1062248
									SRR1062249
									SRR1062250
									SRR1062251
									SRR1062252
									SRR1062253
									SRR1062254
									SRR1062255
									SRR1062256
				strain: TUAB; Stage: 5hpf; separation: column	RPF：Cycloheximide;RNA-seq:poly A selection		GSM1299095	SRX399814	SRR1062312
									SRR1062313
									SRR1062314
									SRR1062315
				strain: TUAB; Stage: 5hpf; separation: column	RPF：Cycloheximide;RNA-seq:poly A selection		GSM1299081	SRX399800	SRR1062207
									SRR1062208
									SRR1062209
									SRR1062210
									SRR1062211
									SRR1062212
									SRR1062213
									SRR1062214
									SRR1062215
				strain: TUAB; Stage: 5hpf; separation: column	RPF：Cycloheximide;RNA-seq:poly A selection		GSM1299086	SRX399805	SRR1062257
									SRR1062258
									SRR1062259
									SRR1062260
									SRR1062261
									SRR1062262
									SRR1062263
									SRR1062264
									SRR1062265
									SRR1062266
									SRR1062267
									SRR1062268
									SRR1062269
									SRR1062270
				strain: TUAB; Stage: 5hpf; separation: column	RPF：Cycloheximide;RNA-seq:poly A selection		GSM1299096	SRX399815	SRR1062316
									SRR1062317
									SRR1062318
									SRR1062319
24705786;26896445		GSE53693_2_alt	GSE53693_2	strain: TUAB; Stage: 5hpf; separation: sucrose cushion	RPF：Cycloheximide;RNA-seq:poly A selection		GSM1299082	SRX399801	SRR1062216
									SRR1062217
									SRR1062218
									SRR1062219
									SRR1062220
									SRR1062221
									SRR1062222
									SRR1062223
									SRR1062224
									SRR1062225
				strain: TUAB; Stage: 5hpf; separation: sucrose cushion	RPF：Cycloheximide;RNA-seq:poly A selection		GSM1299083	SRX399802	SRR1062226
									SRR1062227
									SRR1062228
									SRR1062229
									SRR1062230
									SRR1062231
									SRR1062232
									SRR1062233
									SRR1062234
									SRR1062235
									SRR1062236
									SRR1062237

### Sheet: Ecoli
Table S1. Information of ribosome profiling datasets analyzed in SmProt
PMID	Accession	SourceID mark		Strain	Bio-source	Treatment	GSM ID	SRX ID	SRR ID
25843707	GSE64488	GSE64488_1_alt	GSE64488_1	K-12 substr. MG1655	wild type media: MOPS	monosome purification: sucrose gradient	GSM1572266	SRX823692	SRR1734430
					wild type media: MOPS	sucrose gradient	GSM1572267	SRX823693	SRR1734431
		GSE64488_2_alt	GSE64488_2		efp; media: MOPS	sucrose gradient	GSM1572268	SRX823694	SRR1734432
					efp; media: MOPS	sucrose gradient	GSM1572269	SRX823695	SRR1734433
		GSE64488_3_alt	GSE64488_3		epmA; media: MOPS	sucrose gradient	GSM1572270	SRX823696	SRR1734434
					epmB; media: MOPS	sucrose gradient	GSM1572271	SRX823697	SRR1734435
					epmC; media: MOPS	sucrose gradient	GSM1572272	SRX823698	SRR1734436
		GSE64488_4_alt	GSE64488_4		wild type; media: LB	sucrose gradient	GSM1572273	SRX823699	SRR1734437
					wild type; media: LB	sucrose gradient	GSM1572275	SRX823701	SRR1734439
					wild type; media: LB	spin column	GSM1572276	SRX823702	SRR1734440
		GSE64488_5_alt	GSE64488_5		efp; media: LB	sucrose gradient	GSM1572274	SRX823700	SRR1734438
					efp; media: LB	sucrose gradient	GSM1572277	SRX823703	SRR1734441
		GSE64488_6_alt	GSE64488_6		epmA; media: LB	sucrose gradient	GSM1572278	SRX823704	SRR1734442
					epmB; media: LB	sucrose gradient	GSM1572279	SRX823705	SRR1734443
					epmC; media: LB	sucrose gradient	GSM1572280	SRX823706	SRR1734444
25349425	GSE61619	GSE61619_1_alt	GSE61619_1	BW25113	strain: BW25113 ΔtolC; agent: none		GSM1509451	SRX708004	SRR1583082
		GSE61619_2_alt	GSE61619_2		strain: BW25113 ΔtolC	agent: erythromycin (100 μg/ml)	GSM1509452	SRX708005	SRR1583083
					strain: BW25113 ΔtolC	agent: telithromycin (50 μg/ml)	GSM1509453	SRX708006	SRR1583084
22456704	GSE35641	GSE35641_1_alt	GSE35641_1	K-12 substr. MG1655	strain: MG1655; medium: MOPS	treatment: Ribosome-protected mRNA, Ribosome footprint sample digested with 60 units of micrococcal nuclease per A260 absorbance	GSM872393	SRX119208	SRR407274
									SRR407275
					strain: MG1655; medium: MOPS	treatment: Ribosome-protected mRNA, Ribosome footprint sample digested with 60 units of micrococcal nuclease per A260 absorbance	GSM872394	SRX119209	SRR407276
									SRR407277
		GSE35641_2_alt	GSE35641_2	BW25113	strain: BW25113 w/ orthogonal ribosome and orthogonal lacZ;medium: MOPS; plasmid: pJW1422, pSC101-G9	treatment: Ribosome-protected mRNA, Ribosome footprint sample digested with 60 units of micrococcal nuclease per A260 absorbance	GSM872398	SRX119213	SRR407282
		GSE35641_3_alt	GSE35641_3	Escherichia coli	strain: BJW9 w/ recoded ompF; medium: MOPS	treatment: Ribosome-protected mRNA, Ribosome footprint sample digested with 60 units of micrococcal nuclease per A260 absorbance	GSM872399	SRX119214	SRR407283
22153074	GSE33671	GSE33671_1_alt	GSE33671_1	Escherichia coli	strain: MC4100; growth stage: mid-log phase; genotype/variation: MC4100 ∆tig::kan pTig-TEV-Avi	Harvested by chloramphenicol pre-treatment and centrifugation; DSP treated ex vivo; Affinity purified TF crosslinked RNC footprints	GSM832606	SRX105574	SRR364363
					strain: MC4100; growth stage: mid-log phase; genotype/variation: MC4100 ∆tig::kan pTig-TEV-Avi	Harvested by chloramphenicol pre-treatment and centrifugation; DSP treated ex vivo; Affinity purified TF crosslinked RNC footprints	GSM832608	SRX105576	SRR364365
					strain: MC4100; growth stage: mid-log phase; genotype/variation: MC4100 ∆tig::kan pTig-TEV-Avi	Harvested by chloramphenicol pre-treatment and centrifugation; DSP treated ex vivo; Total footprints	GSM832607	SRX105575	SRR364364
					strain: MC4100; growth stage: mid-log phase; genotype/variation: MC4100 ∆tig::kan pTig-TEV-Avi	Harvested by chloramphenicol pre-treatment and centrifugation; DSP treated ex vivo; Total footprints	GSM832609	SRX105577	SRR364366
		GSE33671_2_alt	GSE33671_2		strain: MC4100; growth stage: mid-log phase; genotype/variation: MC4100 ∆tig::kan pTig-TEV-Avi	Harvested by rapid filtration; DSP treated ex vivo; Affinity purified TF crosslinked RNC footprints	GSM832610	SRX105578	SRR364367
					strain: MC4100; growth stage: mid-log phase; genotype/variation: MC4100 ∆tig::kan pTig-TEV-Avi	Harvested by rapid filtration; EDC treated ex vivo; Affinity purified TF crosslinked RNC footprints	GSM832612	SRX105580	SRR364369
		GSE33671_3_alt	GSE33671_3		strain: MC4100; growth stage: mid-log phase; genotype/variation: MC4100 ∆tig::kan pTig-TEV-Avi	Harvested by rapid filtration; DSP treated ex vivo; Total footprints	GSM832611	SRX105579	SRR364368
					strain: MC4100; growth stage: mid-log phase; genotype/variation: MC4100 ∆tig::kan pTig-TEV-Avi	Harvested by rapid filtration; EDC treated ex vivo; Total footprints	GSM832613	SRX105581	SRR364370
NA	GSE107330	SRR6322030_alt	SRR6322030		MG1655 delta_mazF		GSM2864867	SRX3421853	SRR6322030
29669858	GSE100373	SRR5742252_alt	SRR5742252		E. coli MG1693		GSM2679698	SRX2947194	SRR5742252

### Sheet: Fruit fly
Table S1. Information of ribosome profiling datasets analyzed in SmProt
PMID	Accession	SourceID mark		Bio-source	Treatment	Phenotype	GSM ID	SRX ID	SRR ID
24302569	GSE49197	GSE49197_1_alt	GSE49197_1	strain: y w tissue: whole 0-2 hour embryo monosome enrichment strategy: sucrose cushion	CHX	WT	GSM1195318	SRX327686	SRR942868
									SRR942869
							GSM1195319	SRX327687	SRR942870
									SRR942871
				strain: y w tissue: whole 0-2 hour embryo monosome enrichment strategy: sucrose cushion	CHX	WT	GSM1195322	SRX327690	SRR942874
							GSM1195323	SRX327691	SRR942875
				strain: y w tissue: whole 0-2 hour embryo monosome enrichment strategy: sucrose gradient	CHX	WT	GSM1195324	SRX327692	SRR942876
							GSM1195325	SRX327693	SRR942877
		GSE49197_2_alt	GSE49197_2	strain: Oregon R cell line: S2 monosome enrichment strategy: sucrose cushion lysis; buffer ion concentrations: 150 mM Na+, 15 mM Mg++	CHX	WT	GSM1195326	SRX327694	SRR942878
							GSM1195327	SRX327695	SRR942879
				strain: Oregon R cell line: S2 monosome enrichment strategy: sucrose cushion ;lysis buffer ion concentrations: 250 mM Na+, 15 mM Mg++	CHX	WT	GSM1195328	SRX327696	SRR942880
							GSM1195329	SRX327697	SRR942881

### Sheet: Celegans
Table S1. Information of ribosome profiling datasets analyzed in SmProt
PMID	Accession	SourceID mark		Bio-source	Treatment	Phenotype	GSM ID	SRX ID	SRR ID
24440504	GSE52905	GSE52905_alt	GSE52905	N2	CHX	WT	GSM1277907	SRX386026	SRR1041687
									SRR1041688
							GSM1277908	SRX386027	SRR1041689
							GSM1277909	SRX386028	SRR1041690
									SRR1041691
							GSM1277910	SRX386029	SRR1041692
							GSM1277911	SRX386030	SRR1041693
									SRR1041694
							GSM1277912	SRX386031	SRR1041695
							GSM1277913	SRX386032	SRR1041696
							GSM1277914	SRX386033	SRR1041697
							GSM1277915	SRX386034	SRR1041698
									SRR1041699
							GSM1277916	SRX386035	SRR1041700
25378320	GSE62859	GSE62859_1_alt	GSE62859_1	N2-young adults	CHX	WT	GSM1534608	SRX747694	SRR1635380
									SRR1635381
							GSM1534609	SRX747695	SRR1635382
									SRR1635383
		GSE62859_2_alt	GSE62859_2	cey-1 (rrr12), cey-4 (ok858) mutant-young adults	CHX		GSM1534610	SRX747696	SRR1635384
									SRR1635385
				cey-1 (rrr12), cey-4 (ok858) mutant-young adults	CHX		GSM1534611	SRX747697	SRR1635386
									SRR1635387
24098135	GSE48140	GSE48140_1_alt	GSE48140_1	N2-L1 diapause	CHX	diapause	GSM1169549	SRX311780	SRR914334
							GSM1169550	SRX311781	SRR914335
							GSM1169551	SRX311782	SRR914336
		GSE48140_2_alt	GSE48140_2	N2-L1 fed 3 hours	CHX	WT	GSM1169552	SRX311783	SRR914337
							GSM1169553	SRX311784	SRR914338
							GSM1169554	SRX311785	SRR914339
28111013	GSE80133	GSE80133_1_alt	GSE80133_1	n2853	CHX	fully dysregulating all let-7 targets	GSM2113350	SRX1690271	SRR3356477
		GSE80133_2_alt	GSE80133_2	xe11	CHX	partially dysregulating LIN41	GSM2113371	SRX1690292	SRR3356501
