## Supplementary Table S2 for "SmProt: A Reliable Repository with Comprehensive Annotation of Small Proteins Identified from Ribosome Profiling"

### Sheet: Sheet1
Table S2. Dataset contrasts for generating disease-specific small proteins and variants
Disease	Cell line or tissue	SourceID marking datasets
		Diseases	Control
tuberous sclerosis complex	ES cell-derived neurons TSC2-/-	SRR3208921_alt, SRR3208921	SRR3208885_alt, SRR3208885
facial dysmorphism, growth restriction and retinal deposits	Skin fibroblasts: Hbs1L-deficient	GSE123564_2_alt, GSE123564_2	GSE123564_1_alt, GSE123564_1
immortalized	BJ cells	GSE45785_4_alt, GSE45785_4, GSE45785_5_alt, GSE45785_5	GSE45785_1_alt, GSE45785_1
neuroblastoma	SH-SY5Y neuroblastoma cells	SRR2991181_alt, SRR2991181	SRR3208885_alt, SRR3208885
	Non-differentiated SH-SY5Y cells	GSE119615_1_alt
	RA-differentiated SH-SY5Y cells	GSE119615_2_alt
Parkinson's disease	iPSC-differentiated dopamine neurons	SRR5047770_alt, SRR5047770	SRR3208885_alt, SRR3208885
osteosarcoma	U2OS cells	SRR3317843_alt, SRR3317843	All WT
hepatoma	Huh7	GSE94454_alt, GSE94454	All WT
acute myeloid leukemia	leukemia cell line MOLM13	GSE94613_1_alt, GSE94613_1	All WT
	leukemia cell line MOLM13	GSE94613_2_alt, GSE94613_2
chronic myeloid leukemia	HAP-1 cells	GSE104033_alt, GSE104033	All WT
Ph+ chronic myelogenous leukemia	Meg01 cells	SRR4045276_alt, SRR4045276	All WT
breast adenocarcinoma	MCF7	SRR5350740_alt, SRR5350740	All WT
	MCF7	SRR6838651_alt, SRR6838651
	MCF10A-ER-Src	SRR7207252_alt, SRR7207252
NSCLC	PC9	SRR5350744_alt, SRR5350744	All WT
	H1933	SRR5350745_alt, SRR5350745
lung adenocarcinoma	A549	GSE114636_1_alt	All WT
cervical cancer	HELA	GSE105082_alt, GSE105082	All WT
	HeLa S3	GSE83493_alt, GSE83493
colorectal carcinoma	HCT116	GSE58207_alt	All WT
cystic fibrosis	Cystic Fibrosis Bronchial Epithelial cells	GSE74365_alt	All WT
