## Supplementary Table S3 for "SmProt: A Reliable Repository with Comprehensive Annotation of Small Proteins Identified from Ribosome Profiling"

### Sheet: Sheet1
Table S3. Statistics of small proteins primary records in SmProt
Type	Start codon	Human	Mouse	Fruit fly	Rat	C.elegans	Yeast	E.coli	Zebrafish	All
Ribo-seq	ATG	906011	535356	26309	9436	20922	16407	6896	4829	1526166
	Near ATG	952644	416708	98385	13825	21408	13238	16490	1929	1534627
Literature	All	42071	10075	35076	166	4	373	302	3882	91949
Databases	All	1691	1097	126	273	121	544	2177	92	6121
MS	All	69991	440	1172	5763	0	4	0	3	6366
All records	All	1972408	963676	161068	29463	42455	30566	25865	10735	3165229
Note: Not including human microbiomes small protein families. Records mean all primary results before merged by same genomic location. Abbreviations: Ribo-seq, ribosome profiling; MS, mass spectrometry.
