## Supplementary Table S4 for "SmProt: A Reliable Repository with Comprehensive Annotation of Small Proteins Identified from Ribosome Profiling"

### Sheet: Sheet1
Table S3. Statistics of small proteins and variants specific in diverse diseases
Diseases	Translation Events	Variants
acute myeloid leukemia	440	131
breast adenocarcinoma	553	208
cervical cancer	1515	1190
chronic myeloid leukemia	15	2
colorectal carcinoma	1909	388
cystic fibrosis	65	256
facial dysmorphism	955	459
hepatoma	912	353
lung adenocarcinoma	7	58
neuroblastoma	459	274
non-small-cell lung carcinoma	328	329
osteosarcoma	101	55
Parkinson’s disease	1015	1832
Ph+ chronic myelogenous leukemia	814	88
skin cancer	402	0
tuberous sclerosis complex	905	274
